# PLATE: a global atlas of food metaplasmidomes

**DOI:** 10.64898/2026.11.03.763617

**Authors:** Mehmet Umur Aslan, Rıza Arda Kayacan, Süleyman Arif Söğütdelen, Özlem Sağıroğlu, Muzaffer Arıkan

## Abstract

Plasmids play a central role in the acquisition and spread of genes underlying important traits in food-associated microorganisms. Although shotgun metagenomics has greatly expanded opportunities to study food microbiomes, their plasmid diversity remains largely uncharacterized. Here, we present the Plasmid Atlas of Food Ecosystems (PLATE), a curated global resource of food metaplasmidomes. Built from 4,690 food metagenomes spanning 55 countries and 17 categories, PLATE comprises a broad catalog (bPLATE) of 3,904,895 putative plasmid contigs (PPCs) and a refined catalog (rPLATE) of 213,474 PPCs, corresponding to 181,871 unique sequences. Both catalogs are complemented by curated sample metadata, host predictions, taxonomic assignments, and functional annotations covering antimicrobial resistance (AMR), protein families and KEGG orthologs, CRISPR-Cas systems, carbohydrate-active enzymes, and bioactive peptides. We demonstrate PLATE’s utility through a case study of AMR genes detected on PPCs from food microbiomes. PLATE is freely accessible and enables users to interactively search for and download sequences, annotations, and associated metadata. By organizing plasmid-associated sequence diversity and functional potential across food ecosystems, PLATE provides a foundation for analyses of food metaplasmidomes.
