## Supplementary Table 2 for "PLATE: a global atlas of food metaplasmidomes"

### Sheet: Contents
Supplementary Table S2. Benchmark of bPLATE and rPLATE plasmid prediction.
Table S2a	Benchmark design.
Table S2b	Overall classification performance on the length-matched benchmark.
Table S2c	Performance by fragment length.
Table S2d	Contribution of each rPLATE refinement step.
Table S2e	False positive calls by food category of the source MAG.
Source data	Per-replicate confusion matrices and metrics underlying all tables and figure 2.

### Sheet: Table S2a
Table S2a. Benchmark design.
Item	Description
Positive set	PLSDB plasmids; exact duplicate sequences removed.
Negative set	cFMD prokaryotic MAGs (≤100 per food category). MAG contigs aligning to any PLSDB plasmid (minimap2 -x asm10; ≥50% coverage and ≥90% identity) were removed.
Fragmentation	Random fragments with lengths drawn from one shared uniform 2–50 kb distribution; random strand; plasmids treated as circular.
Replicates	3 independent random seeds.
Fragments per replicate	5,000 plasmid and 5,000 chromosomal.
Length matching	Two-sample Kolmogorov–Smirnov D = 0.011–0.014 across replicates.
bPLATE	Plasmer with default parameters (-m 500 -l 500000); default class call, P(plasmid) ≥ 0.5.
rPLATE	bPLATE plasmid calls ≥2 kb → PlasClass P > 0.5 → viralVerify (Virus and Chromosome removed, Uncertain kept) → PlasFlow plasmid class (threshold 0.7) → rRNA filter. The human-genome filter was not applicable.
Single-tool comparison	PlasClass (P > 0.5) and PlasFlow run alone on all benchmark fragments.
Summary statistics	Counts are pooled over replicates; rates are mean ± SD over replicates.

### Sheet: Table S2b
Table S2b. Overall classification performance on the length-matched benchmark.
Plasmid (PLSDB) and chromosomal (cFMD MAG) fragments of 2–50 kb were classified by bPLATE (Plasmer default call), rPLATE (bPLATE followed by the refinement chain) and, for comparison, PlasClass and PlasFlow run alone on all fragments.
	Confusion matrix (pooled, 3 replicates)				Performance (mean ± SD, 3 replicates)					Expected precision at plasmid : chromosome ratio
Method	TP	FP	FN	TN	Recall	Specificity	FPR (%)	F1	MCC	1:1	1:10	1:20	1:50
bPLATE (Plasmer)	14,035	108	964	14,892	0.936 ± 0.003	0.993 ± 0.001	0.72 ± 0.07	0.963 ± 0.002	0.930 ± 0.003	0.992 ± 0.001	0.929 ± 0.006	0.867 ± 0.011	0.723 ± 0.020
rPLATE	10,883	32	4,116	14,968	0.726 ± 0.006	0.998 ± 0.001	0.21 ± 0.10	0.840 ± 0.005	0.752 ± 0.006	0.997 ± 0.001	0.971 ± 0.014	0.945 ± 0.026	0.874 ± 0.056
PlasClass alone	13,614	1,597	1,385	13,403	0.908 ± 0.005	0.894 ± 0.001	10.65 ± 0.13	0.901 ± 0.003	0.801 ± 0.005	0.895 ± 0.001	0.460 ± 0.003	0.299 ± 0.003	0.146 ± 0.002
PlasFlow alone	11,843	506	3,156	14,494	0.790 ± 0.006	0.966 ± 0.004	3.37 ± 0.38	0.866 ± 0.005	0.768 ± 0.008	0.959 ± 0.004	0.701 ± 0.024	0.540 ± 0.028	0.320 ± 0.024
TP, true positives (plasmid fragments called plasmid); FP, false positives (chromosomal fragments called plasmid); FN, false negatives; TN, true negatives; FPR, false positive rate; MCC, Matthews correlation coefficient. F1 and MCC are computed on the balanced (1:1) test set.
Expected precision at 1:r = recall·π / (recall·π + FPR·(1 − π)) with π = 1/(1 + r), i.e. the precision expected when chromosomal fragments outnumber plasmid fragments r-fold.

### Sheet: Table S2c
Table S2c. Performance by fragment length.
Recall and false positive rate stratified by fragment length (mean ± SD over replicates).
	Fragments (pooled)		bPLATE		rPLATE		PlasClass alone		PlasFlow alone
Fragment length	Plasmid	Chromosomal	Recall	FPR (%)	Recall	FPR (%)	Recall	FPR (%)	Recall	FPR (%)
2–5 kb	942	946	0.924 ± 0.014	0.86 ± 0.75	0.618 ± 0.014	0.53 ± 0.64	0.838 ± 0.032	19.82 ± 1.80	0.715 ± 0.023	12.82 ± 1.78
5–10 kb	1,550	1,588	0.930 ± 0.010	1.13 ± 0.18	0.705 ± 0.012	0.19 ± 0.19	0.879 ± 0.009	17.40 ± 2.08	0.777 ± 0.018	5.69 ± 1.71
10–25 kb	4,680	4,698	0.934 ± 0.003	1.00 ± 0.20	0.721 ± 0.015	0.34 ± 0.13	0.898 ± 0.009	11.61 ± 0.57	0.784 ± 0.016	3.49 ± 0.28
25–50 kb	7,827	7,768	0.939 ± 0.005	0.45 ± 0.05	0.746 ± 0.007	0.10 ± 0.04	0.927 ± 0.007	7.57 ± 0.03	0.805 ± 0.007	1.69 ± 0.27
Length bins are lower-inclusive. FPR, false positive rate.

### Sheet: Table S2d
Table S2d. Contribution of each rPLATE refinement step.
Steps are applied cumulatively, in the order used by PLATE, to the fragments called plasmid by bPLATE. Each row shows the result after that step.
	Fragments (pooled, 3 replicates)					Mean ± SD (3 replicates)
Step	Called plasmid	TP	FP	Plasmids lost	FP removed	Recall	FPR (%)	Precision 1:20	Precision 1:50
bPLATE (Plasmer)	14,143	14,035	108	–	–	0.936 ± 0.003	0.72 ± 0.07	0.867 ± 0.011	0.723 ± 0.020
+ PlasClass	13,168	13,095	73	940	35	0.873 ± 0.007	0.49 ± 0.08	0.900 ± 0.014	0.783 ± 0.027
+ viralVerify	12,619	12,557	62	538	11	0.837 ± 0.004	0.41 ± 0.09	0.910 ± 0.018	0.803 ± 0.035
+ PlasFlow	10,926	10,894	32	1,663	30	0.726 ± 0.006	0.21 ± 0.10	0.945 ± 0.026	0.874 ± 0.056
+ rRNA filter (= rPLATE)	10,915	10,883	32	11	0	0.726 ± 0.006	0.21 ± 0.10	0.945 ± 0.026	0.874 ± 0.056
Plasmids lost and FP removed: true and false positives removed by that step relative to the previous row.
PlasClass: P(plasmid) > 0.5; viralVerify: fragments classified as Virus or Chromosome removed, Uncertain kept; PlasFlow: plasmid class (probability threshold 0.7); rRNA filter: fragments carrying rRNA genes removed. The human-genome filter was not applied because the benchmark contains no human sequence.

### Sheet: Table S2e
Table S2e. False positive calls by food category of the source MAG.
Chromosomal fragments grouped by the cFMD food category of the MAG they were drawn from. Recall is not defined here because the categories contain only negative fragments.
		bPLATE		rPLATE		PlasClass alone		PlasFlow alone
Food category	Fragments	FP	FPR (%)	FP	FPR (%)	FP	FPR (%)	FP	FPR (%)
Alcohol	562	2	0.35 ± 0.30	0	0.00 ± 0.00	106	18.76 ± 3.10	47	8.33 ± 3.85
Dairy	1,598	2	0.13 ± 0.22	1	0.06 ± 0.11	144	9.04 ± 1.12	22	1.40 ± 0.91
Fermented beverages	1,672	31	1.85 ± 0.41	4	0.24 ± 0.21	332	19.86 ± 1.33	100	5.96 ± 0.72
Fermented fish	486	0	0.00 ± 0.00	0	0.00 ± 0.00	42	8.77 ± 1.98	12	2.39 ± 1.35
Fermented fruits and vegetables	1,592	17	1.07 ± 0.54	3	0.19 ± 0.19	196	12.31 ± 2.37	70	4.39 ± 2.26
Fermented grains	1,530	8	0.52 ± 0.29	2	0.13 ± 0.23	128	8.38 ± 1.07	30	1.96 ± 0.35
Fermented legumes	1,654	23	1.39 ± 0.29	14	0.85 ± 0.28	91	5.50 ± 0.10	61	3.69 ± 0.88
Fermented meat	697	0	0.00 ± 0.00	0	0.00 ± 0.00	36	5.17 ± 0.25	13	1.83 ± 1.00
Fermented seeds	1,618	14	0.87 ± 0.31	7	0.43 ± 0.11	294	18.18 ± 0.41	91	5.62 ± 0.25
Fish	1,393	1	0.07 ± 0.12	0	0.00 ± 0.00	128	9.20 ± 1.08	26	1.89 ± 0.91
Fruits and vegetables	124	0	0.00 ± 0.00	0	0.00 ± 0.00	7	5.61 ± 2.71	10	7.95 ± 3.20
Meat	1,489	7	0.47 ± 0.11	1	0.07 ± 0.12	62	4.16 ± 0.25	22	1.48 ± 0.64
Probiotics	575	3	0.52 ± 0.55	0	0.00 ± 0.00	31	5.32 ± 1.12	2	0.37 ± 0.64
Other	10	0	0.00 ± 0.00	0	0.00 ± 0.00	0	0.00 ± 0.00	0	0.00 ± 0.00
Fragments, chromosomal fragments in the category; FP, fragments called plasmid (both pooled over replicates); FPR, false positive rate (mean ± SD over replicates).
Categories with few fragments (e.g. Other) give unstable estimates and should not be interpreted individually.

### Sheet: Source data
Replicate	Method / step	Stratum	Stratum level	TP	FP	FN	TN	Recall	Specificity	FPR	Precision 1:1	F1	MCC	Precision 1:10	Precision 1:20	Precision 1:50
rep1	bPLATE (Plasmer)	All fragments	–	4678	32	322	4968	0.9356	0.9936	0.0064	0.9932	0.9635	0.9308	0.936	0.8797	0.7451
rep1	bPLATE (Plasmer)	Fragment length	2–5 kb	268	0	27	325	0.9085	1	0	1	0.952	0.9159	1	1	1
rep1	bPLATE (Plasmer)	Fragment length	5–10 kb	491	7	31	523	0.9406	0.9868	0.0132	0.9859	0.9627	0.9287	0.8769	0.7807	0.5875
rep1	bPLATE (Plasmer)	Fragment length	10–25 kb	1460	12	99	1548	0.9365	0.9923	0.0077	0.9918	0.9634	0.9303	0.9241	0.8589	0.7089
rep1	bPLATE (Plasmer)	Fragment length	25–50 kb	2459	13	165	2572	0.9371	0.995	0.005	0.9947	0.9651	0.9333	0.9491	0.9031	0.7884
rep1	bPLATE (Plasmer)	Food category	Alcohol	0	1	0	193		0.9948	0.0052
rep1	bPLATE (Plasmer)	Food category	Dairy	0	0	0	511		1	0
rep1	bPLATE (Plasmer)	Food category	Fermented beverages	0	8	0	554		0.9858	0.0142
rep1	bPLATE (Plasmer)	Food category	Fermented fish	0	0	0	155		1	0
rep1	bPLATE (Plasmer)	Food category	Fermented fruits and vegetables	0	4	0	532		0.9925	0.0075
rep1	bPLATE (Plasmer)	Food category	Fermented grains	0	3	0	524		0.9943	0.0057
rep1	bPLATE (Plasmer)	Food category	Fermented legumes	0	6	0	549		0.9892	0.0108
rep1	bPLATE (Plasmer)	Food category	Fermented meat	0	0	0	236		1	0
rep1	bPLATE (Plasmer)	Food category	Fermented seeds	0	6	0	514		0.9885	0.0115
rep1	bPLATE (Plasmer)	Food category	Fish	0	1	0	471		0.9979	0.0021
rep1	bPLATE (Plasmer)	Food category	Fruits and vegetables	0	0	0	44		1	0
rep1	bPLATE (Plasmer)	Food category	Meat	0	3	0	503		0.9941	0.0059
rep1	bPLATE (Plasmer)	Food category	Other	0	0	0	1		1	0
rep1	bPLATE (Plasmer)	Food category	Probiotics	0	0	0	181		1	0
rep1	+ PlasClass	All fragments	–	4370	20	630	4980	0.874	0.996	0.004	0.9954	0.9308	0.8765	0.9562	0.9161	0.8138
rep1	+ PlasClass	Fragment length	2–5 kb	228	0	67	325	0.7729	1	0	1	0.8719	0.8005	1	1	1
rep1	+ PlasClass	Fragment length	5–10 kb	443	3	79	527	0.8487	0.9943	0.0057	0.9933	0.9153	0.8529	0.9375	0.8823	0.7499
rep1	+ PlasClass	Fragment length	10–25 kb	1346	7	213	1553	0.8634	0.9955	0.0045	0.9948	0.9245	0.8665	0.9506	0.9058	0.7937
rep1	+ PlasClass	Fragment length	25–50 kb	2353	10	271	2575	0.8967	0.9961	0.0039	0.9958	0.9437	0.8967	0.9586	0.9206	0.8226
rep1	+ PlasClass	Food category	Alcohol	0	0	0	194		1	0
rep1	+ PlasClass	Food category	Dairy	0	0	0	511		1	0
rep1	+ PlasClass	Food category	Fermented beverages	0	6	0	556		0.9893	0.0107
rep1	+ PlasClass	Food category	Fermented fish	0	0	0	155		1	0
rep1	+ PlasClass	Food category	Fermented fruits and vegetables	0	1	0	535		0.9981	0.0019
rep1	+ PlasClass	Food category	Fermented grains	0	2	0	525		0.9962	0.0038
rep1	+ PlasClass	Food category	Fermented legumes	0	4	0	551		0.9928	0.0072
rep1	+ PlasClass	Food category	Fermented meat	0	0	0	236		1	0
rep1	+ PlasClass	Food category	Fermented seeds	0	5	0	515		0.9904	0.0096
rep1	+ PlasClass	Food category	Fish	0	0	0	472		1	0
rep1	+ PlasClass	Food category	Fruits and vegetables	0	0	0	44		1	0
rep1	+ PlasClass	Food category	Meat	0	2	0	504		0.996	0.004
rep1	+ PlasClass	Food category	Other	0	0	0	1		1	0
rep1	+ PlasClass	Food category	Probiotics	0	0	0	181		1	0
rep1	+ PlasFlow	All fragments	–	3667	5	1333	4995	0.7334	0.999	0.001	0.9986	0.8457	0.7597	0.9865	0.9735	0.9362
rep1	+ PlasFlow	Fragment length	2–5 kb	186	0	109	325	0.6305	1	0	1	0.7734	0.6871	1	1	1
rep1	+ PlasFlow	Fragment length	5–10 kb	374	0	148	530	0.7165	1	0	1	0.8348	0.7484	1	1	1
rep1	+ PlasFlow	Fragment length	10–25 kb	1145	3	414	1557	0.7344	0.9981	0.0019	0.9974	0.846	0.7594	0.9745	0.9502	0.8842
rep1	+ PlasFlow	Fragment length	25–50 kb	1962	2	662	2583	0.7477	0.9992	0.0008	0.999	0.8553	0.7706	0.9898	0.9797	0.9508
rep1	+ PlasFlow	Food category	Alcohol	0	0	0	194		1	0
rep1	+ PlasFlow	Food category	Dairy	0	0	0	511		1	0
rep1	+ PlasFlow	Food category	Fermented beverages	0	0	0	562		1	0
rep1	+ PlasFlow	Food category	Fermented fish	0	0	0	155		1	0
rep1	+ PlasFlow	Food category	Fermented fruits and vegetables	0	0	0	536		1	0
rep1	+ PlasFlow	Food category	Fermented grains	0	0	0	527		1	0
rep1	+ PlasFlow	Food category	Fermented legumes	0	3	0	552		0.9946	0.0054
rep1	+ PlasFlow	Food category	Fermented meat	0	0	0	236		1	0
rep1	+ PlasFlow	Food category	Fermented seeds	0	2	0	518		0.9962	0.0038
rep1	+ PlasFlow	Food category	Fish	0	0	0	472		1	0
rep1	+ PlasFlow	Food category	Fruits and vegetables	0	0	0	44		1	0
rep1	+ PlasFlow	Food category	Meat	0	0	0	506		1	0
rep1	+ PlasFlow	Food category	Other	0	0	0	1		1	0
rep1	+ PlasFlow	Food category	Probiotics	0	0	0	181		1	0
rep1	PlasFlow alone	All fragments	–	3985	165	1015	4835	0.797	0.967	0.033	0.9602	0.871	0.7753	0.7072	0.547	0.3257
rep1	PlasFlow alone	Fragment length	2–5 kb	217	35	78	290	0.7356	0.8923	0.1077	0.8611	0.7934	0.6384	0.4058	0.2546	0.1202
rep1	PlasFlow alone	Fragment length	5–10 kb	414	31	108	499	0.7931	0.9415	0.0585	0.9303	0.8563	0.7435	0.5755	0.404	0.2133
rep1	PlasFlow alone	Fragment length	10–25 kb	1239	56	320	1504	0.7947	0.9641	0.0359	0.9568	0.8683	0.77	0.6889	0.5254	0.3069
rep1	PlasFlow alone	Fragment length	25–50 kb	2115	43	509	2542	0.806	0.9834	0.0166	0.9801	0.8846	0.8012	0.8289	0.7078	0.4922
rep1	PlasFlow alone	Food category	Alcohol	0	24	0	170		0.8763	0.1237
rep1	PlasFlow alone	Food category	Dairy	0	9	0	502		0.9824	0.0176
rep1	PlasFlow alone	Food category	Fermented beverages	0	33	0	529		0.9413	0.0587
rep1	PlasFlow alone	Food category	Fermented fish	0	2	0	153		0.9871	0.0129
rep1	PlasFlow alone	Food category	Fermented fruits and vegetables	0	19	0	517		0.9646	0.0354
rep1	PlasFlow alone	Food category	Fermented grains	0	10	0	517		0.981	0.019
rep1	PlasFlow alone	Food category	Fermented legumes	0	15	0	540		0.973	0.027
rep1	PlasFlow alone	Food category	Fermented meat	0	4	0	232		0.9831	0.0169
rep1	PlasFlow alone	Food category	Fermented seeds	0	28	0	492		0.9462	0.0538
rep1	PlasFlow alone	Food category	Fish	0	6	0	466		0.9873	0.0127
rep1	PlasFlow alone	Food category	Fruits and vegetables	0	5	0	39		0.8864	0.1136
rep1	PlasFlow alone	Food category	Meat	0	8	0	498		0.9842	0.0158
rep1	PlasFlow alone	Food category	Other	0	0	0	1		1	0
rep1	PlasFlow alone	Food category	Probiotics	0	2	0	179		0.989	0.011
rep1	rPLATE	All fragments	–	3663	5	1337	4995	0.7326	0.999	0.001	0.9986	0.8452	0.759	0.9865	0.9734	0.9361
rep1	rPLATE	Fragment length	2–5 kb	186	0	109	325	0.6305	1	0	1	0.7734	0.6871	1	1	1
rep1	rPLATE	Fragment length	5–10 kb	374	0	148	530	0.7165	1	0	1	0.8348	0.7484	1	1	1
rep1	rPLATE	Fragment length	10–25 kb	1144	3	415	1557	0.7338	0.9981	0.0019	0.9974	0.8455	0.7589	0.9745	0.9502	0.8841
rep1	rPLATE	Fragment length	25–50 kb	1959	2	665	2583	0.7466	0.9992	0.0008	0.999	0.8545	0.7696	0.9897	0.9797	0.9507
rep1	rPLATE	Food category	Alcohol	0	0	0	194		1	0
rep1	rPLATE	Food category	Dairy	0	0	0	511		1	0
rep1	rPLATE	Food category	Fermented beverages	0	0	0	562		1	0
rep1	rPLATE	Food category	Fermented fish	0	0	0	155		1	0
rep1	rPLATE	Food category	Fermented fruits and vegetables	0	0	0	536		1	0
rep1	rPLATE	Food category	Fermented grains	0	0	0	527		1	0
rep1	rPLATE	Food category	Fermented legumes	0	3	0	552		0.9946	0.0054
rep1	rPLATE	Food category	Fermented meat	0	0	0	236		1	0
rep1	rPLATE	Food category	Fermented seeds	0	2	0	518		0.9962	0.0038
rep1	rPLATE	Food category	Fish	0	0	0	472		1	0
rep1	rPLATE	Food category	Fruits and vegetables	0	0	0	44		1	0
rep1	rPLATE	Food category	Meat	0	0	0	506		1	0
rep1	rPLATE	Food category	Other	0	0	0	1		1	0
rep1	rPLATE	Food category	Probiotics	0	0	0	181		1	0
rep1	PlasClass alone	All fragments	–	4542	540	458	4460	0.9084	0.892	0.108	0.8937	0.901	0.8005	0.4568	0.2961	0.144
rep1	PlasClass alone	Fragment length	2–5 kb	249	69	46	256	0.8441	0.7877	0.2123	0.783	0.8124	0.6312	0.2845	0.1658	0.0737
rep1	PlasClass alone	Fragment length	5–10 kb	462	86	60	444	0.8851	0.8377	0.1623	0.8431	0.8636	0.7234	0.3529	0.2143	0.0984
rep1	PlasClass alone	Fragment length	10–25 kb	1400	190	159	1370	0.898	0.8782	0.1218	0.8805	0.8892	0.7764	0.4244	0.2694	0.1285
rep1	PlasClass alone	Fragment length	25–50 kb	2431	195	193	2390	0.9264	0.9246	0.0754	0.9257	0.9261	0.851	0.5512	0.3804	0.1972
rep1	PlasClass alone	Food category	Alcohol	0	41	0	153		0.7887	0.2113
rep1	PlasClass alone	Food category	Dairy	0	50	0	461		0.9022	0.0978
rep1	PlasClass alone	Food category	Fermented beverages	0	120	0	442		0.7865	0.2135
rep1	PlasClass alone	Food category	Fermented fish	0	14	0	141		0.9097	0.0903
rep1	PlasClass alone	Food category	Fermented fruits and vegetables	0	58	0	478		0.8918	0.1082
rep1	PlasClass alone	Food category	Fermented grains	0	38	0	489		0.9279	0.0721
rep1	PlasClass alone	Food category	Fermented legumes	0	30	0	525		0.9459	0.0541
rep1	PlasClass alone	Food category	Fermented meat	0	12	0	224		0.9492	0.0508
rep1	PlasClass alone	Food category	Fermented seeds	0	97	0	423		0.8135	0.1865
rep1	PlasClass alone	Food category	Fish	0	47	0	425		0.9004	0.0996
rep1	PlasClass alone	Food category	Fruits and vegetables	0	3	0	41		0.9318	0.0682
rep1	PlasClass alone	Food category	Meat	0	21	0	485		0.9585	0.0415
rep1	PlasClass alone	Food category	Other	0	0	0	1		1	0
rep1	PlasClass alone	Food category	Probiotics	0	9	0	172		0.9503	0.0497
rep1	+ viralVerify	All fragments	–	4193	16	807	4984	0.8386	0.9968	0.0032	0.9962	0.9106	0.8461	0.9632	0.9291	0.8398
rep1	+ viralVerify	Fragment length	2–5 kb	227	0	68	325	0.7695	1	0	1	0.8697	0.7977	1	1	1
rep1	+ viralVerify	Fragment length	5–10 kb	434	2	88	528	0.8314	0.9962	0.0038	0.9954	0.9061	0.84	0.9566	0.9168	0.815
rep1	+ viralVerify	Fragment length	10–25 kb	1304	7	255	1553	0.8364	0.9955	0.0045	0.9947	0.9087	0.8427	0.9491	0.9031	0.7885
rep1	+ viralVerify	Fragment length	25–50 kb	2228	7	396	2578	0.8491	0.9973	0.0027	0.9969	0.9171	0.855	0.9691	0.94	0.8625
rep1	+ viralVerify	Food category	Alcohol	0	0	0	194		1	0
rep1	+ viralVerify	Food category	Dairy	0	0	0	511		1	0
rep1	+ viralVerify	Food category	Fermented beverages	0	5	0	557		0.9911	0.0089
rep1	+ viralVerify	Food category	Fermented fish	0	0	0	155		1	0
rep1	+ viralVerify	Food category	Fermented fruits and vegetables	0	0	0	536		1	0
rep1	+ viralVerify	Food category	Fermented grains	0	2	0	525		0.9962	0.0038
rep1	+ viralVerify	Food category	Fermented legumes	0	4	0	551		0.9928	0.0072
rep1	+ viralVerify	Food category	Fermented meat	0	0	0	236		1	0
rep1	+ viralVerify	Food category	Fermented seeds	0	3	0	517		0.9942	0.0058
rep1	+ viralVerify	Food category	Fish	0	0	0	472		1	0
rep1	+ viralVerify	Food category	Fruits and vegetables	0	0	0	44		1	0
rep1	+ viralVerify	Food category	Meat	0	2	0	504		0.996	0.004
rep1	+ viralVerify	Food category	Other	0	0	0	1		1	0
rep1	+ viralVerify	Food category	Probiotics	0	0	0	181		1	0
rep2	bPLATE (Plasmer)	All fragments	–	4663	38	337	4962	0.9326	0.9924	0.0076	0.9919	0.9613	0.9267	0.9246	0.8599	0.7105
rep2	bPLATE (Plasmer)	Fragment length	2–5 kb	309	4	21	294	0.9364	0.9866	0.0134	0.9872	0.9611	0.9217	0.8746	0.7772	0.5825
rep2	bPLATE (Plasmer)	Fragment length	5–10 kb	481	5	42	515	0.9197	0.9904	0.0096	0.9897	0.9534	0.9122	0.9053	0.8271	0.6567
rep2	bPLATE (Plasmer)	Fragment length	10–25 kb	1438	18	107	1575	0.9307	0.9887	0.0113	0.9876	0.9583	0.9217	0.8917	0.8046	0.6223
rep2	bPLATE (Plasmer)	Fragment length	25–50 kb	2435	11	167	2578	0.9358	0.9958	0.0042	0.9955	0.9647	0.9331	0.9566	0.9168	0.815
rep2	bPLATE (Plasmer)	Food category	Alcohol	0	0	0	177		1	0
rep2	bPLATE (Plasmer)	Food category	Dairy	0	0	0	555		1	0
rep2	bPLATE (Plasmer)	Food category	Fermented beverages	0	13	0	567		0.9776	0.0224
rep2	bPLATE (Plasmer)	Food category	Fermented fish	0	0	0	180		1	0
rep2	bPLATE (Plasmer)	Food category	Fermented fruits and vegetables	0	9	0	523		0.9831	0.0169
rep2	bPLATE (Plasmer)	Food category	Fermented grains	0	1	0	486		0.9979	0.0021
rep2	bPLATE (Plasmer)	Food category	Fermented legumes	0	8	0	546		0.9856	0.0144
rep2	bPLATE (Plasmer)	Food category	Fermented meat	0	0	0	220		1	0
rep2	bPLATE (Plasmer)	Food category	Fermented seeds	0	3	0	558		0.9947	0.0053
rep2	bPLATE (Plasmer)	Food category	Fish	0	0	0	444		1	0
rep2	bPLATE (Plasmer)	Food category	Fruits and vegetables	0	0	0	40		1	0
rep2	bPLATE (Plasmer)	Food category	Meat	0	2	0	483		0.9959	0.0041
rep2	bPLATE (Plasmer)	Food category	Other	0	0	0	4		1	0
rep2	bPLATE (Plasmer)	Food category	Probiotics	0	2	0	179		0.989	0.011
rep2	+ PlasClass	All fragments	–	4329	26	671	4974	0.8658	0.9948	0.0052	0.994	0.9255	0.8679	0.9433	0.8928	0.7691
rep2	+ PlasClass	Fragment length	2–5 kb	269	2	61	296	0.8152	0.9933	0.0067	0.9926	0.8952	0.8151	0.9239	0.8586	0.7084
rep2	+ PlasClass	Fragment length	5–10 kb	432	3	91	517	0.826	0.9942	0.0058	0.9931	0.9019	0.8318	0.9347	0.8774	0.7412
rep2	+ PlasClass	Fragment length	10–25 kb	1317	12	228	1581	0.8524	0.9925	0.0075	0.991	0.9165	0.8549	0.9188	0.8498	0.6936
rep2	+ PlasClass	Fragment length	25–50 kb	2311	9	291	2580	0.8882	0.9965	0.0035	0.9961	0.939	0.8897	0.9623	0.9274	0.8363
rep2	+ PlasClass	Food category	Alcohol	0	0	0	177		1	0
rep2	+ PlasClass	Food category	Dairy	0	0	0	555		1	0
rep2	+ PlasClass	Food category	Fermented beverages	0	11	0	569		0.981	0.019
rep2	+ PlasClass	Food category	Fermented fish	0	0	0	180		1	0
rep2	+ PlasClass	Food category	Fermented fruits and vegetables	0	6	0	526		0.9887	0.0113
rep2	+ PlasClass	Food category	Fermented grains	0	0	0	487		1	0
rep2	+ PlasClass	Food category	Fermented legumes	0	5	0	549		0.991	0.009
rep2	+ PlasClass	Food category	Fermented meat	0	0	0	220		1	0
rep2	+ PlasClass	Food category	Fermented seeds	0	2	0	559		0.9964	0.0036
rep2	+ PlasClass	Food category	Fish	0	0	0	444		1	0
rep2	+ PlasClass	Food category	Fruits and vegetables	0	0	0	40		1	0
rep2	+ PlasClass	Food category	Meat	0	2	0	483		0.9959	0.0041
rep2	+ PlasClass	Food category	Other	0	0	0	4		1	0
rep2	+ PlasClass	Food category	Probiotics	0	0	0	181		1	0
rep2	+ PlasFlow	All fragments	–	3610	12	1390	4988	0.722	0.9976	0.0024	0.9967	0.8374	0.7486	0.9678	0.9377	0.8575
rep2	+ PlasFlow	Fragment length	2–5 kb	205	1	125	297	0.6212	0.9966	0.0034	0.9951	0.7649	0.6571	0.9487	0.9025	0.7873
rep2	+ PlasFlow	Fragment length	5–10 kb	362	1	161	519	0.6922	0.9981	0.0019	0.9972	0.8172	0.7245	0.973	0.9474	0.878
rep2	+ PlasFlow	Fragment length	10–25 kb	1120	6	425	1587	0.7249	0.9962	0.0038	0.9947	0.8386	0.7517	0.9506	0.9059	0.7938
rep2	+ PlasFlow	Fragment length	25–50 kb	1923	4	679	2585	0.739	0.9985	0.0015	0.9979	0.8492	0.7633	0.9795	0.9599	0.9054
rep2	+ PlasFlow	Food category	Alcohol	0	0	0	177		1	0
rep2	+ PlasFlow	Food category	Dairy	0	0	0	555		1	0
rep2	+ PlasFlow	Food category	Fermented beverages	0	2	0	578		0.9966	0.0034
rep2	+ PlasFlow	Food category	Fermented fish	0	0	0	180		1	0
rep2	+ PlasFlow	Food category	Fermented fruits and vegetables	0	2	0	530		0.9962	0.0038
rep2	+ PlasFlow	Food category	Fermented grains	0	0	0	487		1	0
rep2	+ PlasFlow	Food category	Fermented legumes	0	5	0	549		0.991	0.009
rep2	+ PlasFlow	Food category	Fermented meat	0	0	0	220		1	0
rep2	+ PlasFlow	Food category	Fermented seeds	0	2	0	559		0.9964	0.0036
rep2	+ PlasFlow	Food category	Fish	0	0	0	444		1	0
rep2	+ PlasFlow	Food category	Fruits and vegetables	0	0	0	40		1	0
rep2	+ PlasFlow	Food category	Meat	0	1	0	484		0.9979	0.0021
rep2	+ PlasFlow	Food category	Other	0	0	0	4		1	0
rep2	+ PlasFlow	Food category	Probiotics	0	0	0	181		1	0
rep2	PlasFlow alone	All fragments	–	3929	189	1071	4811	0.7858	0.9622	0.0378	0.9541	0.8618	0.7599	0.6752	0.5097	0.2937
rep2	PlasFlow alone	Fragment length	2–5 kb	237	41	93	257	0.7182	0.8624	0.1376	0.8525	0.7796	0.5837	0.343	0.207	0.0945
rep2	PlasFlow alone	Fragment length	5–10 kb	396	38	127	482	0.7572	0.9269	0.0731	0.9124	0.8276	0.6939	0.5089	0.3413	0.1717
rep2	PlasFlow alone	Fragment length	10–25 kb	1223	59	322	1534	0.7916	0.963	0.037	0.954	0.8652	0.7674	0.6813	0.5166	0.2995
rep2	PlasFlow alone	Fragment length	25–50 kb	2073	51	529	2538	0.7967	0.9803	0.0197	0.976	0.8773	0.7901	0.8018	0.6691	0.4472
rep2	PlasFlow alone	Food category	Alcohol	0	14	0	163		0.9209	0.0791
rep2	PlasFlow alone	Food category	Dairy	0	2	0	553		0.9964	0.0036
rep2	PlasFlow alone	Food category	Fermented beverages	0	39	0	541		0.9328	0.0672
rep2	PlasFlow alone	Food category	Fermented fish	0	7	0	173		0.9611	0.0389
rep2	PlasFlow alone	Food category	Fermented fruits and vegetables	0	37	0	495		0.9305	0.0695
rep2	PlasFlow alone	Food category	Fermented grains	0	8	0	479		0.9836	0.0164
rep2	PlasFlow alone	Food category	Fermented legumes	0	22	0	532		0.9603	0.0397
rep2	PlasFlow alone	Food category	Fermented meat	0	2	0	218		0.9909	0.0091
rep2	PlasFlow alone	Food category	Fermented seeds	0	33	0	528		0.9412	0.0588
rep2	PlasFlow alone	Food category	Fish	0	13	0	431		0.9707	0.0293
rep2	PlasFlow alone	Food category	Fruits and vegetables	0	2	0	38		0.95	0.05
rep2	PlasFlow alone	Food category	Meat	0	10	0	475		0.9794	0.0206
rep2	PlasFlow alone	Food category	Other	0	0	0	4		1	0
rep2	PlasFlow alone	Food category	Probiotics	0	0	0	181		1	0
rep2	rPLATE	All fragments	–	3606	12	1394	4988	0.7212	0.9976	0.0024	0.9967	0.8369	0.7479	0.9678	0.9376	0.8573
rep2	rPLATE	Fragment length	2–5 kb	205	1	125	297	0.6212	0.9966	0.0034	0.9951	0.7649	0.6571	0.9487	0.9025	0.7873
rep2	rPLATE	Fragment length	5–10 kb	362	1	161	519	0.6922	0.9981	0.0019	0.9972	0.8172	0.7245	0.973	0.9474	0.878
rep2	rPLATE	Fragment length	10–25 kb	1117	6	428	1587	0.723	0.9962	0.0038	0.9947	0.8373	0.7501	0.9505	0.9056	0.7933
rep2	rPLATE	Fragment length	25–50 kb	1922	4	680	2585	0.7387	0.9985	0.0015	0.9979	0.8489	0.7629	0.9795	0.9598	0.9053
rep2	rPLATE	Food category	Alcohol	0	0	0	177		1	0
rep2	rPLATE	Food category	Dairy	0	0	0	555		1	0
rep2	rPLATE	Food category	Fermented beverages	0	2	0	578		0.9966	0.0034
rep2	rPLATE	Food category	Fermented fish	0	0	0	180		1	0
rep2	rPLATE	Food category	Fermented fruits and vegetables	0	2	0	530		0.9962	0.0038
rep2	rPLATE	Food category	Fermented grains	0	0	0	487		1	0
rep2	rPLATE	Food category	Fermented legumes	0	5	0	549		0.991	0.009
rep2	rPLATE	Food category	Fermented meat	0	0	0	220		1	0
rep2	rPLATE	Food category	Fermented seeds	0	2	0	559		0.9964	0.0036
rep2	rPLATE	Food category	Fish	0	0	0	444		1	0
rep2	rPLATE	Food category	Fruits and vegetables	0	0	0	40		1	0
rep2	rPLATE	Food category	Meat	0	1	0	484		0.9979	0.0021
rep2	rPLATE	Food category	Other	0	0	0	4		1	0
rep2	rPLATE	Food category	Probiotics	0	0	0	181		1	0
rep2	PlasClass alone	All fragments	–	4511	528	489	4472	0.9022	0.8944	0.1056	0.8952	0.8987	0.7966	0.4607	0.2993	0.1459
rep2	PlasClass alone	Fragment length	2–5 kb	286	53	44	245	0.8667	0.8221	0.1779	0.8437	0.855	0.6901	0.3276	0.1959	0.0888
rep2	PlasClass alone	Fragment length	5–10 kb	454	103	69	417	0.8681	0.8019	0.1981	0.8151	0.8407	0.6715	0.3047	0.1797	0.0806
rep2	PlasClass alone	Fragment length	10–25 kb	1375	176	170	1417	0.89	0.8895	0.1105	0.8865	0.8882	0.7794	0.4461	0.2871	0.1388
rep2	PlasClass alone	Fragment length	25–50 kb	2396	196	206	2393	0.9208	0.9243	0.0757	0.9244	0.9226	0.8451	0.5488	0.3782	0.1957
rep2	PlasClass alone	Food category	Alcohol	0	27	0	150		0.8475	0.1525
rep2	PlasClass alone	Food category	Dairy	0	43	0	512		0.9225	0.0775
rep2	PlasClass alone	Food category	Fermented beverages	0	109	0	471		0.8121	0.1879
rep2	PlasClass alone	Food category	Fermented fish	0	12	0	168		0.9333	0.0667
rep2	PlasClass alone	Food category	Fermented fruits and vegetables	0	80	0	452		0.8496	0.1504
rep2	PlasClass alone	Food category	Fermented grains	0	42	0	445		0.9138	0.0862
rep2	PlasClass alone	Food category	Fermented legumes	0	31	0	523		0.944	0.056
rep2	PlasClass alone	Food category	Fermented meat	0	12	0	208		0.9455	0.0545
rep2	PlasClass alone	Food category	Fermented seeds	0	101	0	460		0.82	0.18
rep2	PlasClass alone	Food category	Fish	0	43	0	401		0.9032	0.0968
rep2	PlasClass alone	Food category	Fruits and vegetables	0	1	0	39		0.975	0.025
rep2	PlasClass alone	Food category	Meat	0	19	0	466		0.9608	0.0392
rep2	PlasClass alone	Food category	Other	0	0	0	4		1	0
rep2	PlasClass alone	Food category	Probiotics	0	8	0	173		0.9558	0.0442
rep2	+ viralVerify	All fragments	–	4165	21	835	4979	0.833	0.9958	0.0042	0.995	0.9068	0.84	0.952	0.9084	0.7987
rep2	+ viralVerify	Fragment length	2–5 kb	269	2	61	296	0.8152	0.9933	0.0067	0.9926	0.8952	0.8151	0.9239	0.8586	0.7084
rep2	+ viralVerify	Fragment length	5–10 kb	430	3	93	517	0.8222	0.9942	0.0058	0.9931	0.8996	0.8284	0.9344	0.8769	0.7403
rep2	+ viralVerify	Fragment length	10–25 kb	1272	10	273	1583	0.8233	0.9937	0.0063	0.9922	0.8999	0.8309	0.9292	0.8677	0.724
rep2	+ viralVerify	Fragment length	25–50 kb	2194	6	408	2583	0.8432	0.9977	0.0023	0.9973	0.9138	0.8508	0.9733	0.9479	0.8792
rep2	+ viralVerify	Food category	Alcohol	0	0	0	177		1	0
rep2	+ viralVerify	Food category	Dairy	0	0	0	555		1	0
rep2	+ viralVerify	Food category	Fermented beverages	0	8	0	572		0.9862	0.0138
rep2	+ viralVerify	Food category	Fermented fish	0	0	0	180		1	0
rep2	+ viralVerify	Food category	Fermented fruits and vegetables	0	4	0	528		0.9925	0.0075
rep2	+ viralVerify	Food category	Fermented grains	0	0	0	487		1	0
rep2	+ viralVerify	Food category	Fermented legumes	0	5	0	549		0.991	0.009
rep2	+ viralVerify	Food category	Fermented meat	0	0	0	220		1	0
rep2	+ viralVerify	Food category	Fermented seeds	0	2	0	559		0.9964	0.0036
rep2	+ viralVerify	Food category	Fish	0	0	0	444		1	0
rep2	+ viralVerify	Food category	Fruits and vegetables	0	0	0	40		1	0
rep2	+ viralVerify	Food category	Meat	0	2	0	483		0.9959	0.0041
rep2	+ viralVerify	Food category	Other	0	0	0	4		1	0
rep2	+ viralVerify	Food category	Probiotics	0	0	0	181		1	0
rep3	bPLATE (Plasmer)	All fragments	–	4694	38	305	4962	0.939	0.9924	0.0076	0.992	0.9648	0.9327	0.9251	0.8607	0.7119
rep3	bPLATE (Plasmer)	Fragment length	2–5 kb	294	4	23	319	0.9274	0.9876	0.0124	0.9866	0.9561	0.9172	0.8822	0.7892	0.5997
rep3	bPLATE (Plasmer)	Fragment length	5–10 kb	469	6	36	532	0.9287	0.9888	0.0112	0.9874	0.9571	0.9208	0.8928	0.8063	0.6248
rep3	bPLATE (Plasmer)	Fragment length	10–25 kb	1473	17	103	1528	0.9346	0.989	0.011	0.9886	0.9609	0.9245	0.8947	0.8094	0.6295
rep3	bPLATE (Plasmer)	Fragment length	25–50 kb	2458	11	143	2583	0.945	0.9958	0.0042	0.9955	0.9696	0.9419	0.9571	0.9176	0.8168
rep3	bPLATE (Plasmer)	Food category	Alcohol	0	1	0	190		0.9948	0.0052
rep3	bPLATE (Plasmer)	Food category	Dairy	0	2	0	530		0.9962	0.0038
rep3	bPLATE (Plasmer)	Food category	Fermented beverages	0	10	0	520		0.9811	0.0189
rep3	bPLATE (Plasmer)	Food category	Fermented fish	0	0	0	151		1	0
rep3	bPLATE (Plasmer)	Food category	Fermented fruits and vegetables	0	4	0	520		0.9924	0.0076
rep3	bPLATE (Plasmer)	Food category	Fermented grains	0	4	0	512		0.9922	0.0078
rep3	bPLATE (Plasmer)	Food category	Fermented legumes	0	9	0	536		0.9835	0.0165
rep3	bPLATE (Plasmer)	Food category	Fermented meat	0	0	0	241		1	0
rep3	bPLATE (Plasmer)	Food category	Fermented seeds	0	5	0	532		0.9907	0.0093
rep3	bPLATE (Plasmer)	Food category	Fish	0	0	0	477		1	0
rep3	bPLATE (Plasmer)	Food category	Fruits and vegetables	0	0	0	40		1	0
rep3	bPLATE (Plasmer)	Food category	Meat	0	2	0	496		0.996	0.004
rep3	bPLATE (Plasmer)	Food category	Other	0	0	0	5		1	0
rep3	bPLATE (Plasmer)	Food category	Probiotics	0	1	0	212		0.9953	0.0047
rep3	+ PlasClass	All fragments	–	4396	27	603	4973	0.8794	0.9946	0.0054	0.9939	0.9331	0.8798	0.9421	0.8906	0.7651
rep3	+ PlasClass	Fragment length	2–5 kb	246	4	71	319	0.776	0.9876	0.0124	0.984	0.8677	0.7826	0.8624	0.7581	0.5562
rep3	+ PlasClass	Fragment length	5–10 kb	422	4	83	534	0.8356	0.9926	0.0074	0.9906	0.9066	0.842	0.9183	0.8489	0.6921
rep3	+ PlasClass	Fragment length	10–25 kb	1370	14	206	1531	0.8693	0.9909	0.0091	0.9899	0.9257	0.8657	0.9056	0.8275	0.6574
rep3	+ PlasClass	Fragment length	25–50 kb	2358	5	243	2589	0.9066	0.9981	0.0019	0.9979	0.95	0.9084	0.9792	0.9592	0.9039
rep3	+ PlasClass	Food category	Alcohol	0	1	0	190		0.9948	0.0052
rep3	+ PlasClass	Food category	Dairy	0	1	0	531		0.9981	0.0019
rep3	+ PlasClass	Food category	Fermented beverages	0	7	0	523		0.9868	0.0132
rep3	+ PlasClass	Food category	Fermented fish	0	0	0	151		1	0
rep3	+ PlasClass	Food category	Fermented fruits and vegetables	0	3	0	521		0.9943	0.0057
rep3	+ PlasClass	Food category	Fermented grains	0	3	0	513		0.9942	0.0058
rep3	+ PlasClass	Food category	Fermented legumes	0	6	0	539		0.989	0.011
rep3	+ PlasClass	Food category	Fermented meat	0	0	0	241		1	0
rep3	+ PlasClass	Food category	Fermented seeds	0	3	0	534		0.9944	0.0056
rep3	+ PlasClass	Food category	Fish	0	0	0	477		1	0
rep3	+ PlasClass	Food category	Fruits and vegetables	0	0	0	40		1	0
rep3	+ PlasClass	Food category	Meat	0	2	0	496		0.996	0.004
rep3	+ PlasClass	Food category	Other	0	0	0	5		1	0
rep3	+ PlasClass	Food category	Probiotics	0	1	0	212		0.9953	0.0047
rep3	+ PlasFlow	All fragments	–	3617	15	1382	4985	0.7235	0.997	0.003	0.9959	0.8381	0.7491	0.9602	0.9234	0.8283
rep3	+ PlasFlow	Fragment length	2–5 kb	191	4	126	319	0.6025	0.9876	0.0124	0.9795	0.7461	0.641	0.8295	0.7087	0.4932
rep3	+ PlasFlow	Fragment length	5–10 kb	356	2	149	536	0.705	0.9963	0.0037	0.9944	0.825	0.7381	0.9499	0.9046	0.7913
rep3	+ PlasFlow	Fragment length	10–25 kb	1111	7	465	1538	0.7049	0.9955	0.0045	0.9937	0.8248	0.7304	0.9396	0.8861	0.7568
rep3	+ PlasFlow	Fragment length	25–50 kb	1959	2	642	2592	0.7532	0.9992	0.0008	0.999	0.8588	0.7761	0.9899	0.9799	0.9513
rep3	+ PlasFlow	Food category	Alcohol	0	0	0	191		1	0
rep3	+ PlasFlow	Food category	Dairy	0	1	0	531		0.9981	0.0019
rep3	+ PlasFlow	Food category	Fermented beverages	0	2	0	528		0.9962	0.0038
rep3	+ PlasFlow	Food category	Fermented fish	0	0	0	151		1	0
rep3	+ PlasFlow	Food category	Fermented fruits and vegetables	0	1	0	523		0.9981	0.0019
rep3	+ PlasFlow	Food category	Fermented grains	0	2	0	514		0.9961	0.0039
rep3	+ PlasFlow	Food category	Fermented legumes	0	6	0	539		0.989	0.011
rep3	+ PlasFlow	Food category	Fermented meat	0	0	0	241		1	0
rep3	+ PlasFlow	Food category	Fermented seeds	0	3	0	534		0.9944	0.0056
rep3	+ PlasFlow	Food category	Fish	0	0	0	477		1	0
rep3	+ PlasFlow	Food category	Fruits and vegetables	0	0	0	40		1	0
rep3	+ PlasFlow	Food category	Meat	0	0	0	498		1	0
rep3	+ PlasFlow	Food category	Other	0	0	0	5		1	0
rep3	+ PlasFlow	Food category	Probiotics	0	0	0	213		1	0
rep3	PlasFlow alone	All fragments	–	3929	152	1070	4848	0.786	0.9696	0.0304	0.9628	0.8654	0.7686	0.7211	0.5638	0.3408
rep3	PlasFlow alone	Fragment length	2–5 kb	219	45	98	278	0.6909	0.8607	0.1393	0.8295	0.7539	0.5602	0.3315	0.1987	0.0902
rep3	PlasFlow alone	Fragment length	5–10 kb	394	21	111	517	0.7802	0.961	0.039	0.9494	0.8565	0.7567	0.6665	0.4998	0.2856
rep3	PlasFlow alone	Fragment length	10–25 kb	1206	49	370	1496	0.7652	0.9683	0.0317	0.961	0.852	0.748	0.707	0.5468	0.3255
rep3	PlasFlow alone	Fragment length	25–50 kb	2110	37	491	2557	0.8112	0.9857	0.0143	0.9828	0.8888	0.8092	0.8505	0.7398	0.5322
rep3	PlasFlow alone	Food category	Alcohol	0	9	0	182		0.9529	0.0471
rep3	PlasFlow alone	Food category	Dairy	0	11	0	521		0.9793	0.0207
rep3	PlasFlow alone	Food category	Fermented beverages	0	28	0	502		0.9472	0.0528
rep3	PlasFlow alone	Food category	Fermented fish	0	3	0	148		0.9801	0.0199
rep3	PlasFlow alone	Food category	Fermented fruits and vegetables	0	14	0	510		0.9733	0.0267
rep3	PlasFlow alone	Food category	Fermented grains	0	12	0	504		0.9767	0.0233
rep3	PlasFlow alone	Food category	Fermented legumes	0	24	0	521		0.956	0.044
rep3	PlasFlow alone	Food category	Fermented meat	0	7	0	234		0.971	0.029
rep3	PlasFlow alone	Food category	Fermented seeds	0	30	0	507		0.9441	0.0559
rep3	PlasFlow alone	Food category	Fish	0	7	0	470		0.9853	0.0147
rep3	PlasFlow alone	Food category	Fruits and vegetables	0	3	0	37		0.925	0.075
rep3	PlasFlow alone	Food category	Meat	0	4	0	494		0.992	0.008
rep3	PlasFlow alone	Food category	Other	0	0	0	5		1	0
rep3	PlasFlow alone	Food category	Probiotics	0	0	0	213		1	0
rep3	rPLATE	All fragments	–	3614	15	1385	4985	0.7229	0.997	0.003	0.9959	0.8377	0.7486	0.9602	0.9234	0.8282
rep3	rPLATE	Fragment length	2–5 kb	191	4	126	319	0.6025	0.9876	0.0124	0.9795	0.7461	0.641	0.8295	0.7087	0.4932
rep3	rPLATE	Fragment length	5–10 kb	356	2	149	536	0.705	0.9963	0.0037	0.9944	0.825	0.7381	0.9499	0.9046	0.7913
rep3	rPLATE	Fragment length	10–25 kb	1111	7	465	1538	0.7049	0.9955	0.0045	0.9937	0.8248	0.7304	0.9396	0.8861	0.7568
rep3	rPLATE	Fragment length	25–50 kb	1956	2	645	2592	0.752	0.9992	0.0008	0.999	0.8581	0.7751	0.9899	0.9799	0.9512
rep3	rPLATE	Food category	Alcohol	0	0	0	191		1	0
rep3	rPLATE	Food category	Dairy	0	1	0	531		0.9981	0.0019
rep3	rPLATE	Food category	Fermented beverages	0	2	0	528		0.9962	0.0038
rep3	rPLATE	Food category	Fermented fish	0	0	0	151		1	0
rep3	rPLATE	Food category	Fermented fruits and vegetables	0	1	0	523		0.9981	0.0019
rep3	rPLATE	Food category	Fermented grains	0	2	0	514		0.9961	0.0039
rep3	rPLATE	Food category	Fermented legumes	0	6	0	539		0.989	0.011
rep3	rPLATE	Food category	Fermented meat	0	0	0	241		1	0
rep3	rPLATE	Food category	Fermented seeds	0	3	0	534		0.9944	0.0056
rep3	rPLATE	Food category	Fish	0	0	0	477		1	0
rep3	rPLATE	Food category	Fruits and vegetables	0	0	0	40		1	0
rep3	rPLATE	Food category	Meat	0	0	0	498		1	0
rep3	rPLATE	Food category	Other	0	0	0	5		1	0
rep3	rPLATE	Food category	Probiotics	0	0	0	213		1	0
rep3	PlasClass alone	All fragments	–	4561	529	438	4471	0.9124	0.8942	0.1058	0.8961	0.9042	0.8067	0.463	0.3013	0.1471
rep3	PlasClass alone	Fragment length	2–5 kb	255	66	62	257	0.8044	0.7957	0.2043	0.7944	0.7994	0.6001	0.2825	0.1645	0.073
rep3	PlasClass alone	Fragment length	5–10 kb	446	87	59	451	0.8832	0.8383	0.1617	0.8368	0.8593	0.7213	0.3532	0.2145	0.0985
rep3	PlasClass alone	Fragment length	10–25 kb	1430	179	146	1366	0.9074	0.8841	0.1159	0.8888	0.898	0.7918	0.4392	0.2814	0.1354
rep3	PlasClass alone	Fragment length	25–50 kb	2430	197	171	2397	0.9343	0.9241	0.0759	0.925	0.9296	0.8584	0.5516	0.3808	0.1975
rep3	PlasClass alone	Food category	Alcohol	0	38	0	153		0.801	0.199
rep3	PlasClass alone	Food category	Dairy	0	51	0	481		0.9041	0.0959
rep3	PlasClass alone	Food category	Fermented beverages	0	103	0	427		0.8057	0.1943
rep3	PlasClass alone	Food category	Fermented fish	0	16	0	135		0.894	0.106
rep3	PlasClass alone	Food category	Fermented fruits and vegetables	0	58	0	466		0.8893	0.1107
rep3	PlasClass alone	Food category	Fermented grains	0	48	0	468		0.907	0.093
rep3	PlasClass alone	Food category	Fermented legumes	0	30	0	515		0.945	0.055
rep3	PlasClass alone	Food category	Fermented meat	0	12	0	229		0.9502	0.0498
rep3	PlasClass alone	Food category	Fermented seeds	0	96	0	441		0.8212	0.1788
rep3	PlasClass alone	Food category	Fish	0	38	0	439		0.9203	0.0797
rep3	PlasClass alone	Food category	Fruits and vegetables	0	3	0	37		0.925	0.075
rep3	PlasClass alone	Food category	Meat	0	22	0	476		0.9558	0.0442
rep3	PlasClass alone	Food category	Other	0	0	0	5		1	0
rep3	PlasClass alone	Food category	Probiotics	0	14	0	199		0.9343	0.0657
rep3	+ viralVerify	All fragments	–	4199	25	800	4975	0.84	0.995	0.005	0.9941	0.9105	0.8452	0.9438	0.8936	0.7706
rep3	+ viralVerify	Fragment length	2–5 kb	245	4	72	319	0.7729	0.9876	0.0124	0.9839	0.8657	0.7799	0.8619	0.7573	0.5552
rep3	+ viralVerify	Fragment length	5–10 kb	414	4	91	534	0.8198	0.9926	0.0074	0.9904	0.8971	0.8284	0.9168	0.8465	0.688
rep3	+ viralVerify	Fragment length	10–25 kb	1324	13	252	1532	0.8401	0.9916	0.0084	0.9903	0.909	0.8403	0.909	0.8331	0.6663
rep3	+ viralVerify	Fragment length	25–50 kb	2216	4	385	2590	0.852	0.9985	0.0015	0.9982	0.9193	0.8596	0.9822	0.9651	0.917
rep3	+ viralVerify	Food category	Alcohol	0	0	0	191		1	0
rep3	+ viralVerify	Food category	Dairy	0	1	0	531		0.9981	0.0019
rep3	+ viralVerify	Food category	Fermented beverages	0	6	0	524		0.9887	0.0113
rep3	+ viralVerify	Food category	Fermented fish	0	0	0	151		1	0
rep3	+ viralVerify	Food category	Fermented fruits and vegetables	0	3	0	521		0.9943	0.0057
rep3	+ viralVerify	Food category	Fermented grains	0	3	0	513		0.9942	0.0058
rep3	+ viralVerify	Food category	Fermented legumes	0	6	0	539		0.989	0.011
rep3	+ viralVerify	Food category	Fermented meat	0	0	0	241		1	0
rep3	+ viralVerify	Food category	Fermented seeds	0	3	0	534		0.9944	0.0056
rep3	+ viralVerify	Food category	Fish	0	0	0	477		1	0
rep3	+ viralVerify	Food category	Fruits and vegetables	0	0	0	40		1	0
rep3	+ viralVerify	Food category	Meat	0	2	0	496		0.996	0.004
rep3	+ viralVerify	Food category	Other	0	0	0	5		1	0
rep3	+ viralVerify	Food category	Probiotics	0	1	0	212		0.9953	0.0047
