## Supplementary Table 3 for "PLATE: a global atlas of food metaplasmidomes"

### Sheet: Filtering Steps
Step	Filter	Tool and Criterion	Contigs Before	Contigs Excluded	Contigs After	% Kept of Previous Step	% Kept of bPLATE	Samples Before	Samples Excluded	Samples After	BioProjects Before	BioProjects Excluded	BioProjects After
0	bPLATE	All plasmid contigs of the bPLATE samples (plasmer, 4,690 samples in the metadata)			3904895		100			4690			141
1	Contig length	Keep contigs >= 2,000 bp	3904895	3361056	543839	13.9	13.9	4690	171	4519	141	1	140
2	PlasClass	PlasClass 0.1: Keep plasmid score > 0.5 (k-mer composition)	543839	182153	361686	66.5	9.3	4519	25	4494	140	1	139
3	viralVerify	viralVerify 1.1: Remove Virus and Chromosome; keep Plasmid and all Uncertain classes (gene content)	361686	5470	356216	98.5	9.1	4494	1	4493	139	0	139
4	PlasFlow	PlasFlow 1.1.0: Keep contigs labelled plasmid with probability >= 0.7 (k-mer neural network)	356216	142407	213809	60	5.5	4493	130	4363	139	3	136
5	rRNA screen	Infernal 1.1.5 (cmscan, Rfam rRNA models): Remove contigs with an rRNA hit covering >= 30 % of the model consensus length	213809	333	213476	99.8	5.5	4363	13	4350	136	0	136
6	Human screen	minimap2 2.31 vs GRCh38.p14: Remove contigs with alignment identity > 95 % and coverage > 80 %	213476	2	213474	100	5.5	4350	1	4349	136	0	136

### Sheet: Excluded Contigs
Step	Filter	Reason	Contigs Excluded
1	Contig length	Shorter than 2,000 bp	3361056
2	PlasClass	Plasmid score <= 0.5	182153
3	viralVerify	Class Virus	3568
3	viralVerify	Class Chromosome	1902
4	PlasFlow	Labelled chromosome	30209
4	PlasFlow	Unclassified (probability below 0.7)	112198
5	rRNA screen	rRNA hit covering >= 30 % of the model	333
6	Human screen	Identity > 95 % and coverage > 80 % to GRCh38.p14	2

### Sheet: Contigs by Category
Category	0 bPLATE	1 Contig length	2 PlasClass	3 viralVerify	4 PlasFlow	5 rRNA screen	6 Human screen
alcohol	26347	3797	2636	2550	1447	1444	1444
dairy	1752096	280099	181665	178918	103328	103146	103146
feed	1335	162	81	76	45	45	45
ferm. beverages	255768	46036	32477	31965	18761	18741	18741
ferm. fruits and vegetables	68824	10939	5909	5739	3334	3326	3326
ferm. grains	40293	6117	3797	3683	2181	2169	2169
ferm. legumes	34329	5175	3406	3336	2258	2243	2243
ferm. meat	180973	14911	9206	9044	5449	5428	5428
ferm. seeds	109904	13340	9884	9725	6164	6142	6142
ferm. tubers and roots	28052	3231	1995	1952	1191	1190	1190
fruits and vegetables	328538	34917	24093	23701	15434	15410	15410
meat	647825	75673	52731	52211	33478	33471	33469
probiotics	3606	947	630	615	446	445	445
seafood	288486	26726	18083	17822	10897	10891	10891
supplement	64907	8259	5484	5424	3378	3375	3375
water	39282	9037	6273	6190	3727	3724	3724
other	34330	4473	3336	3265	2291	2286	2286
total	3904895	543839	361686	356216	213809	213476	213474

### Sheet: Samples by Category
Category	0 bPLATE	1 Contig length	2 PlasClass	3 viralVerify	4 PlasFlow	5 rRNA screen	6 Human screen
alcohol	49	48	48	48	48	48	48
dairy	2481	2396	2387	2387	2366	2362	2362
feed	13	4	4	4	4	4	4
ferm. beverages	485	485	484	484	483	483	483
ferm. fruits and vegetables	117	115	115	115	114	114	114
ferm. grains	89	87	87	87	83	82	82
ferm. legumes	62	61	61	61	58	54	54
ferm. meat	170	157	156	155	155	154	154
ferm. seeds	65	64	64	64	64	64	64
ferm. tubers and roots	27	27	27	27	27	27	27
fruits and vegetables	303	298	295	295	277	276	276
meat	344	331	331	331	320	320	319
probiotics	32	28	24	24	23	23	23
seafood	267	243	237	237	177	176	176
supplement	107	99	99	99	96	96	96
water	39	37	37	37	36	36	36
other	40	39	38	38	32	31	31
total	4690	4519	4494	4493	4363	4350	4349
