## Supplementary Table 9 for "PLATE: a global atlas of food metaplasmidomes"

### Sheet: CRISPR
category	run_id	contig_id	Source	Type (Subtype family)	Subtype	Confidence
alcohol	ERR3173514	ERR3173514_23804	CasOperon	I-C	I-C	20
alcohol	SRR27593227	SRR27593227_3778	CasOperon	I-C	I-C	21
dairy	CSB870_GTGGCC	CSB870_GTGGCC_213141	CRISPR_array	V-F1	V-F1	0.839
dairy	ERR10695321	ERR10695321_10001	CasOperon	II-D	II-D	4
dairy	ERR10695323	ERR10695323_56244	CRISPR_array	I-F_T	I-F_T	0.859
dairy	ERR10695323	ERR10695323_56244	CasOperon	IV-A2	IV-A2	7.1
dairy	ERR10695324	ERR10695324_84	CasOperon	II-D	II-D	4
dairy	ERR10695324	ERR10695324_13946	CRISPR_array	I-F_T	I-F_T	0.859
dairy	ERR10695324	ERR10695324_13946	CasOperon	IV-A2	IV-A2	7.1
dairy	ERR10704940	ERR10704940_6776	CasOperon	II-D	II-D	4
dairy	ERR10704940	ERR10704940_7139	CRISPR_array	IV-A1	IV-A1	0.91
dairy	ERR10704945	ERR10704945_1685	CasOperon	II-D	II-D	4
dairy	ERR10704948	ERR10704948_903	CasOperon	II-D	II-D	4
dairy	ERR10704948	ERR10704948_13977	CRISPR_array	I-F_T	I-F_T	0.859
dairy	ERR10704948	ERR10704948_13977	CasOperon	IV-A2	IV-A2	5.1
dairy	ERR10704949	ERR10704949_1924	CasOperon	II-D	II-D	4
dairy	ERR10704949	ERR10704949_2437	CasOperon	I-F	I-F	8.1
dairy	ERR10736387	ERR10736387_11385	CRISPR_array	Unknown	I-F	0.449
dairy	ERR10736387	ERR10736387_11385	CasOperon	IV-A2	IV-A2	7.1
dairy	ERR11581408	ERR11581408_1805	CRISPR_array	I-F_T	I-F_T	0.859
dairy	ERR12057286	ERR12057286_11385	CRISPR_array	Unknown	IV-D	0.345
dairy	ERR12057302	ERR12057302_6294	CasOperon	IV-A2	IV-A2	7.1
dairy	ERR12057345	ERR12057345_8021	CasOperon	IV-A3	IV-A3	12
dairy	ERR12057353	ERR12057353_4607	CasOperon	II-D	II-D	4
dairy	ERR12057354	ERR12057354_17653	CasOperon	II-D	II-D	4
dairy	ERR12057355	ERR12057355_1852	CRISPR_array	Unknown	I-F	0.713
dairy	ERR12057356	ERR12057356_9810	CasOperon	II-D	II-D	4
dairy	ERR12057362	ERR12057362_39908	CasOperon	IV-B	IV-B	6
dairy	ERR12057364	ERR12057364_55434	CasOperon	IV-A2	IV-A2	7.1
dairy	ERR12057367	ERR12057367_68405	CasOperon	IV-A2	IV-A2	7.1
dairy	ERR12057369	ERR12057369_34223	CRISPR_array	I-F_T	I-F_T	0.859
dairy	ERR12057369	ERR12057369_34223	CasOperon	IV-A2	IV-A2	7.1
dairy	ERR12057385	ERR12057385_6821	CasOperon	IV-A2	IV-A2	7.1
dairy	ERR12057394	ERR12057394_157489	CRISPR_array	Unknown	IV-D	0.372
dairy	ERR12057402	ERR12057402_45345	CasOperon	IV-A3	IV-A3	12
dairy	ERR12057408	ERR12057408_5387	CasOperon	II-D	II-D	4
dairy	ERR3340806	ERR3340806_758	CasOperon	II-D	II-D	4
dairy	ERR3340815	ERR3340815_2893	CasOperon	II-D	II-D	4
dairy	ERR752911	ERR752911_756	CasOperon	I-B	I-B	12
dairy	ERR752911	ERR752911_840	CasOperon	I-G	I-G	16
dairy	ERR752912	ERR752912_529	CasOperon	I-G	I-G	16
dairy	ERR752912	ERR752912_582	CasOperon	I-E	I-E	10
dairy	ERR752912	ERR752912_899	CasOperon	I-B	I-B	14
dairy	ERR752913	ERR752913_76	CasOperon	I-E	I-E	10
dairy	ERR752913	ERR752913_788	CasOperon	I-B	I-B	14
dairy	ERR752913	ERR752913_837	CasOperon	I-G	I-G	16
dairy	ERR752914	ERR752914_536	CasOperon	I-G	I-G	16
dairy	ERR752914	ERR752914_762	CasOperon	I-B	I-B	14
dairy	ERR752915	ERR752915_875	CasOperon	I-E	I-E	10
dairy	ERR752915	ERR752915_948	CasOperon	I-G	I-G	16
dairy	ERR752916	ERR752916_292	CasOperon	I-G	I-G	16
dairy	ERR752918	ERR752918_1122	CasOperon	I-G	I-G	16
dairy	ERR752919	ERR752919_644	CasOperon	I-G	I-G	16
dairy	ERR752919	ERR752919_1095	CasOperon	I-B	I-B	14
dairy	SRR13308523	SRR13308523_988	CasOperon	IV-A3	IV-A3	14
dairy	SRR13308535	SRR13308535_368	CasOperon	I-E	I-E	18
dairy	SRR13308535	SRR13308535_3074	CasOperon	I-F	I-F	8.3
dairy	SRR13308535	SRR13308535_73076	CasOperon	I-F	I-F	14.3
dairy	SRR13308538	SRR13308538_79562	CasOperon	I-F	I-F	6.3
dairy	SRR17227796	SRR17227796_112612	CasOperon	IV-A2	IV-A2	7.1
dairy	SRR17227797	SRR17227797_4257	CasOperon	II-D	II-D	4
dairy	SRR17227797	SRR17227797_13054	CasOperon	IV-A2	IV-A2	7.1
dairy	SRR20746978	SRR20746978_2032	CasOperon	II-D	II-D	4
dairy	SRR20811130	SRR20811130_1265	CasOperon	II-D	II-D	4
dairy	SRR20811131	SRR20811131_2434	CasOperon	II-D	II-D	4
dairy	SRR20811132	SRR20811132_2029	CasOperon	II-D	II-D	4
dairy	SRR23929272	SRR23929272_14722	CasOperon	IV-A2	IV-A2	7.1
dairy	SRR25394778	SRR25394778_136088	CasOperon	I-E	I-E	20
dairy	SRR25394846	SRR25394846_13583	CasOperon	I-E	I-E	20
dairy	SRR25394885	SRR25394885_11952	CRISPR_array	Unknown	IV-D	0.372
dairy	SRR25394960	SRR25394960_10986	CasOperon	IV-A2	IV-A2	7.1
dairy	SRR25394960	SRR25394960_136988	CRISPR_array	Unknown	IV-A3	0.512
dairy	SRR25394962	SRR25394962_25305	CasOperon	IV-A2	IV-A2	7.1
dairy	SRR25394964	SRR25394964_45857	CRISPR_array	Unknown	V-F2	0.586
dairy	SRR25394964	SRR25394964_45857	CasOperon	V-F2	V-F2	4
dairy	SRR25394969	SRR25394969_22221	CasOperon	IV-B	IV-B	11
dairy	SRR25394970	SRR25394970_11543	CasOperon	IV-B	IV-B	11
dairy	SRR25394998	SRR25394998_22727	CRISPR_array	Unknown	I-E	0.202
dairy	SRR25394998	SRR25394998_22727	CasOperon	I-E	I-E	14
dairy	SRR25394998	SRR25394998_92175	CRISPR_array	Unknown	V-F2	0.586
dairy	SRR25394998	SRR25394998_92175	CasOperon	V-F2	V-F2	4
dairy	SRR25395007	SRR25395007_29057	CasOperon	I-E	I-E	20
dairy	SRR25395010	SRR25395010_27928	CasOperon	I-E	I-E	20
dairy	SRR25395012	SRR25395012_137646	CRISPR_array	Unknown	I-E	0.515
dairy	SRR25395012	SRR25395012_137646	CasOperon	I-E	I-E	20
dairy	SRR25395013	SRR25395013_45206	CasOperon	I-E	I-E	20
dairy	SRR25395014	SRR25395014_79228	CasOperon	I-E	I-E	20
dairy	SRR25395016	SRR25395016_14780	CasOperon	I-E	I-E	18
dairy	SRR25395017	SRR25395017_75849	CasOperon	I-E	I-E	20
dairy	SRR25395018	SRR25395018_99273	CasOperon	I-E	I-E	20
dairy	SRR25395019	SRR25395019_37713	CasOperon	I-E	I-E	20
dairy	SRR25395020	SRR25395020_29586	CasOperon	I-E	I-E	18
dairy	SRR25395024	SRR25395024_99085	CasOperon	I-E	I-E	20
dairy	SRR25395025	SRR25395025_20085	CasOperon	I-E	I-E	20
dairy	SRR25395026	SRR25395026_34089	CasOperon	I-E	I-E	20
dairy	SRR25395028	SRR25395028_61812	CasOperon	I-E	I-E	20
dairy	SRR25395029	SRR25395029_68483	CasOperon	I-E	I-E	20
dairy	SRR25395030	SRR25395030_26918	CasOperon	I-E	I-E	20
dairy	SRR25395032	SRR25395032_21330	CasOperon	I-E	I-E	20
dairy	SRR25395059	SRR25395059_282	CasOperon	IV-B	IV-B	11
dairy	SRR25395062	SRR25395062_29633	CRISPR_array	I-F_T	I-F_T	0.859
dairy	SRR25395062	SRR25395062_29633	CasOperon	IV-A2	IV-A2	7.1
dairy	SRR25395066	SRR25395066_3004	CRISPR_array	I-F_T	I-F_T	0.859
dairy	SRR25395066	SRR25395066_3004	CasOperon	IV-A2	IV-A2	7.1
dairy	SRR25395076	SRR25395076_17996	CasOperon	I-E	I-E	20
dairy	SRR25395077	SRR25395077_10938	CasOperon	I-E	I-E	20
dairy	SRR25395080	SRR25395080_141756	CasOperon	I-E	I-E	20
dairy	SRR25395081	SRR25395081_160341	CasOperon	I-E	I-E	20
dairy	SRR25395084	SRR25395084_86631	CRISPR_array	I-F_T	I-F_T	0.859
dairy	SRR25395084	SRR25395084_86631	CasOperon	IV-A2	IV-A2	7.1
dairy	SRR25395143	SRR25395143_26312	CasOperon	I-C	I-C	7
dairy	SRR25395232	SRR25395232_5580	CasOperon	I-E	I-E	20
dairy	SRR25395243	SRR25395243_24041	CasOperon	IV-A3	IV-A3	14
dairy	SRR25395249	SRR25395249_45483	CRISPR_array	I-E	I-E	0.984
dairy	SRR25395276	SRR25395276_235734	CasOperon	IV-A3	IV-A3	10
dairy	SRR25395303	SRR25395303_4370	CasOperon	IV-B	IV-B	8
dairy	SRR25395303	SRR25395303_21531	CasOperon	IV-B	IV-B	9
dairy	SRR25395313	SRR25395313_136901	CasOperon	I-E	I-E	20
dairy	SRR25395314	SRR25395314_8529	CasOperon	IV-B	IV-B	7
dairy	SRR25395314	SRR25395314_114831	CasOperon	I-E	I-E	20
dairy	SRR25395319	SRR25395319_9838	CasOperon	IV-B	IV-B	11
dairy	SRR25395354	SRR25395354_9889	CRISPR_array	Unknown	V-F2	0.662
dairy	SRR25395354	SRR25395354_9889	CasOperon	V-F2	V-F2	4
dairy	SRR25395365	SRR25395365_30774	CRISPR_array	Unknown	V-F2	0.662
dairy	SRR25395365	SRR25395365_30774	CasOperon	V-F2	V-F2	4
dairy	SRR25395387	SRR25395387_4280	CRISPR_array	I-E	I-E	0.984
dairy	SRR25395400	SRR25395400_30390	CasOperon	I-C	I-C	7
dairy	SRR25395408	SRR25395408_6682	CasOperon	IV-A3	IV-A3	12
dairy	SRR25395514	SRR25395514_4204	CRISPR_array	Unknown	I-F	0.742
dairy	SRR28235348	SRR28235348_1787	CasOperon	I-F	I-F	12.3
dairy	SRR28235349	SRR28235349_2468	CasOperon	I-F	I-F	12.3
dairy	SRR28523163	SRR28523163_944	CasOperon	III-B	III-B	8
dairy	SRR28523163	SRR28523163_2554	CasOperon	III-A	III-A	14
dairy	SRR28523163	SRR28523163_4475	CasOperon	I-B	I-B	14
dairy	SRR28523163	SRR28523163_4476	CasOperon	I-E	I-E	10
dairy	SRR28523172	SRR28523172_4314	CasOperon	III-B	III-B	10
dairy	SRR28523184	SRR28523184_24824	CasOperon	I-C	I-C	12
dairy	SRR28523186	SRR28523186_11389	CasOperon	IV-A3	IV-A3	10
dairy	SRR28523237	SRR28523237_13938	CasOperon	II-D	II-D	4
dairy	SRR28523260	SRR28523260_2490	CasOperon	III-B	III-B	12
dairy	SRR28523262	SRR28523262_3787	CasOperon	I-E	I-E	8
dairy	SRR28523269	SRR28523269_7136	CasOperon	III-B	III-B	16
dairy	SRR28523269	SRR28523269_83760	CasOperon	I-G	I-G	16
dairy	SRR30684831	SRR30684831_827	CasOperon	IV-A3	IV-A3	14
dairy	SRR31887329	SRR31887329_441	CasOperon	I-F	I-F	12.3
dairy	SRR31887340	SRR31887340_1429	CasOperon	I-F	I-F	12.3
dairy	SRR32641857	SRR32641857_48538	CasOperon	V-F1	V-F1	4
dairy	SRR34821001	SRR34821001_1036	CasOperon	III-B	III-B	14
dairy	SRR34821001	SRR34821001_6363	CasOperon	I-C	I-C	10
dairy	SRR34821015	SRR34821015_9726	CasOperon	I-F	I-F	12.3
dairy	SRR34821016	SRR34821016_10666	CasOperon	II-D	II-D	4
dairy	SRR34821039	SRR34821039_56969	CasOperon	IV-A3	IV-A3	8
dairy	SRR34821074	SRR34821074_8412	CasOperon	IV-A3	IV-A3	10
dairy	SRR4075524	SRR4075524_1366	CasOperon	I-E	I-E	14
dairy	SRR4075524	SRR4075524_1996	CasOperon	I-F	I-F	8.3
dairy	SRR4075524	SRR4075524_5473	CasOperon	I-F	I-F	10.3
dairy	SRR4075526	SRR4075526_392	CasOperon	I-F	I-F	8.3
fermented_beverages	ERR15089291	ERR15089291_800	CasOperon	I-E	I-E	18
fermented_beverages	ERR15089291	ERR15089291_4701	CasOperon	I-F	I-F	8.3
fermented_beverages	ERR15089292	ERR15089292_651	CasOperon	I-E	I-E	18
fermented_beverages	SRR26215944	SRR26215944_792	CasOperon	I-C	I-C	19
fermented_beverages	SRR26215952	SRR26215952_7765	CasOperon	I-C	I-C	19
fermented_beverages	SRR26215954	SRR26215954_797	CasOperon	I-C	I-C	19
fermented_beverages	SRR26215959	SRR26215959_2930	CasOperon	I-C	I-C	19
fermented_beverages	SRR26216081	SRR26216081_5940	CasOperon	I-C	I-C	19
fermented_beverages	SRR26216087	SRR26216087_11995	CasOperon	I-C	I-C	19
fermented_beverages	SRR26216106	SRR26216106_2494	CasOperon	I-C	I-C	19
fermented_grains	SRR10454496	SRR10454496_2905	CasOperon	I-F	I-F	14.3
fermented_grains	SRR10454509	SRR10454509_1952	CasOperon	I-F	I-F	14.3
fermented_grains	SRR10454511	SRR10454511_2990	CasOperon	I-F	I-F	14.3
fermented_legumes	SRR11036331	SRR11036331_25372	CRISPR_array	Unknown	V-F1	0.422
fermented_legumes	SRR8830669	SRR8830669_2356	CasOperon	V-F1	V-F1	4
fermented_meat	SRR25393919	SRR25393919_11218	CasOperon	I-F	I-F	8.3
fermented_meat	SRR28523139	SRR28523139_26180	CasOperon	I-F	I-F	8.3
fermented_seeds	SRR11602139	SRR11602139_15980	CasOperon	I-F	I-F	12.3
fermented_seeds	SRR11602140	SRR11602140_47961	CasOperon	I-F	I-F	6.3
fermented_seeds	SRR11602145	SRR11602145_54044	CasOperon	I-F	I-F	12.3
fermented_seeds	SRR11602146	SRR11602146_5758	CasOperon	I-F	I-F	14.3
fermented_seeds	SRR11602147	SRR11602147_1040306	CasOperon	I-F	I-F	6.2
fermented_seeds	SRR11602149	SRR11602149_22030	CasOperon	I-F	I-F	12.3
fermented_seeds	SRR11602153	SRR11602153_1222	CasOperon	I-F	I-F	12.3
fermented_seeds	SRR11602154	SRR11602154_26517	CasOperon	I-F	I-F	12.3
fermented_seeds	SRR11602155	SRR11602155_2278	CasOperon	I-F	I-F	14.3
fermented_seeds	SRR11602156	SRR11602156_5546	CasOperon	I-F	I-F	12.3
fermented_seeds	SRR11602157	SRR11602157_11531	CasOperon	I-F	I-F	12.3
fermented_seeds	SRR27593205	SRR27593205_13884	CasOperon	I-C	I-C	10
fermented_seeds	SRR8742580	SRR8742580_778	CasOperon	I-F	I-F	8.3
fermented_seeds	SRR8742584	SRR8742584_722	CasOperon	I-F	I-F	8.3
fermented_seeds	SRR8742585	SRR8742585_3802	CasOperon	I-F	I-F	12.3
fermented_seeds	SRR9640344	SRR9640344_20118	CasOperon	I-F	I-F	12.3
fermented_seeds	SRR9640345	SRR9640345_182	CasOperon	I-F	I-F	12.3
fermented_seeds	SRR9640347	SRR9640347_16857	CasOperon	I-F	I-F	12.3
fermented_seeds	SRR9640348	SRR9640348_14267	CasOperon	I-F	I-F	8.3
fermented_seeds	SRR9640350	SRR9640350_833	CasOperon	I-F	I-F	8.3
fermented_seeds	SRR9640351	SRR9640351_1712	CasOperon	I-F	I-F	12.3
fermented_seeds	SRR9640352	SRR9640352_2311	CasOperon	I-F	I-F	8.3
fermented_seeds	SRR9640354	SRR9640354_28124	CasOperon	I-F	I-F	12.3
fermented_seeds	SRR9646966	SRR9646966_6171	CasOperon	I-F	I-F	12.3
fermented_tubers_and_roots	SRR27593159	SRR27593159_9708	CasOperon	II-D	II-D	4
fruits_and_vegetables	SRR22022337	SRR22022337_23204	CasOperon	IV-A1	IV-A1	12
fruits_and_vegetables	SRR22177357	SRR22177357_32740	CRISPR_array	V-A	V-A	0.809
fruits_and_vegetables	SRR31860672	SRR31860672_1596	CasOperon	I-F	I-F	8.1
fruits_and_vegetables	SRR31860674	SRR31860674_71249	CRISPR_array	I-F_T	I-F_T	0.998
fruits_and_vegetables	SRR31860674	SRR31860674_71249	CasOperon	I-F	I-F	6.2
fruits_and_vegetables	SRR31860674	SRR31860674_570683	CRISPR_array	I-F_T	I-F_T	0.922
fruits_and_vegetables	SRR31860674	SRR31860674_570683	CasOperon	I-F	I-F	6.2
fruits_and_vegetables	SRR33902048	SRR33902048_102754	CasOperon	IV-A1	IV-A1	12
meat	SRR22022240	SRR22022240_7193	CasOperon	IV-A2	IV-A2	7.1
meat	SRR22022241	SRR22022241_3823	CasOperon	IV-A3	IV-A3	10
meat	SRR22022241	SRR22022241_54128	CasOperon	I-E	I-E	24
meat	SRR22022247	SRR22022247_33237	CRISPR_array	I-B	I-B	0.841
meat	SRR22022307	SRR22022307_10733	CasOperon	IV-A3	IV-A3	10
meat	SRR22022369	SRR22022369_266452	CasOperon	IV-A2	IV-A2	5.1
meat	SRR22865500	SRR22865500_2246	CasOperon	IV-A3	IV-A3	14
meat	SRR25393975	SRR25393975_20058	CasOperon	II-D	II-D	4
meat	SRR27278105	SRR27278105_79391	CasOperon	IV-B	IV-B	6
meat	SRR27278105	SRR27278105_93004	CasOperon	IV-B	IV-B	8
meat	SRR27278106	SRR27278106_9877	CasOperon	IV-B	IV-B	8
meat	SRR27278116	SRR27278116_4874	CasOperon	IV-A3	IV-A3	10
meat	SRR27278136	SRR27278136_22813	CasOperon	IV-A3	IV-A3	8
meat	SRR27278142	SRR27278142_19128	CasOperon	IV-A3	IV-A3	8
meat	SRR27278142	SRR27278142_75953	CasOperon	IV-A3	IV-A3	10
meat	SRR27278173	SRR27278173_6633	CasOperon	IV-B	IV-B	9
meat	SRR27278178	SRR27278178_1404	CasOperon	I-F	I-F	8.2
meat	SRR27278185	SRR27278185_19011	CasOperon	V-F2	V-F2	4
meat	SRR27278186	SRR27278186_24661	CasOperon	II-D	II-D	4
meat	SRR27278196	SRR27278196_43563	CasOperon	IV-B	IV-B	8
meat	SRR27278202	SRR27278202_25482	CasOperon	I-F	I-F	8.3
meat	SRR27278206	SRR27278206_41434	CasOperon	I-F	I-F	6
meat	SRR27278211	SRR27278211_74503	CRISPR_array	Unknown	IV-A3	0.632
meat	SRR27278213	SRR27278213_6028	CRISPR_array	Unknown	IV-A3	0.632
meat	SRR27278213	SRR27278213_6028	CasOperon	I-G	I-G	10
meat	SRR27278216	SRR27278216_3443	CRISPR_array	Unknown	IV-A1	0.531
meat	SRR27278216	SRR27278216_3443	CasOperon	I-G	I-G	10
meat	SRR27278222	SRR27278222_22270	CRISPR_array	Unknown	IV-A1	0.376
meat	SRR27278222	SRR27278222_22270	CasOperon	I-G	I-G	10
meat	SRR31646598	SRR31646598_87813	CRISPR_array	Unknown	I-C	0.358
meat	SRR31646606	SRR31646606_81342	CasOperon	IV-A3	IV-A3	14
meat	SRR31646607	SRR31646607_46915	CasOperon	I-C	I-C	9
meat	SRR31646608	SRR31646608_14054	CasOperon	IV-A3	IV-A3	14
meat	SRR31730430	SRR31730430_1962	CasOperon	I-F_T	I-F_T	10
meat	SRR31730430	SRR31730430_5509	CRISPR_array	IV-A3	IV-A3	0.881
meat	SRR31730438	SRR31730438_7581	CasOperon	I-F	I-F	8.2
meat	SRR31730439	SRR31730439_9361	CRISPR_array	I-F	I-F	0.997
meat	SRR31860669	SRR31860669_52856	CasOperon	IV-A1	IV-A1	8
meat	SRR31860691	SRR31860691_128696	CasOperon	IV-A3	IV-A3	14
other	SRR28523270	SRR28523270_2093	CasOperon	I-B	I-B	12
other	SRR28523270	SRR28523270_8758	CasOperon	I-E	I-E	10
other	SRR6486879	SRR6486879_7592	CasOperon	IV-A3	IV-A3	10
other	SRR6486882	SRR6486882_11192	CasOperon	IV-A3	IV-A3	12
other	SRR6486887	SRR6486887_3371	CasOperon	IV-A3	IV-A3	14
probiotics	ERR3413879	ERR3413879_13	CasOperon	I-B	I-B	12
seafood	SRR10664429	SRR10664429_3692	CasOperon	IV-A2	IV-A2	6.1
seafood	SRR10664430	SRR10664430_9047	CasOperon	IV-A2	IV-A2	6.1
seafood	SRR13638423	SRR13638423_17679	CRISPR_array	Unknown	IV-D	0.345
seafood	SRR13638424	SRR13638424_377	CRISPR_array	Unknown	IV-D	0.345
seafood	SRR13638425	SRR13638425_2111	CRISPR_array	Unknown	IV-D	0.345
seafood	SRR22022273	SRR22022273_296707	CRISPR_array	IV-A2	IV-A2	0.824
seafood	SRR22022273	SRR22022273_324160	CasOperon	IV-A2	IV-A2	5.1
seafood	SRR22022373	SRR22022373_29488	CasOperon	IV-A3	IV-A3	10
seafood	SRR22022378	SRR22022378_34666	CasOperon	III-A	III-A	7
seafood	SRR22865493	SRR22865493_10159078	CasOperon	IV-A1	IV-A1	12
seafood	SRR26596551	SRR26596551_50534	CasOperon	I-F_T	I-F_T	10
seafood	SRR26596594	SRR26596594_274122	CasOperon	I-F	I-F	6.2
supplement	SRR25394821	SRR25394821_738	CasOperon	IV-A2	IV-A2	7.1
supplement	SRR25394929	SRR25394929_43186	CasOperon	IV-A2	IV-A2	7.1
supplement	SRR25394929	SRR25394929_689473	CRISPR_array	IV-A2	IV-A2	0.763
supplement	SRR25395105	SRR25395105_18	CasOperon	IV-A3	IV-A3	14
supplement	SRR25395486	SRR25395486_20886	CasOperon	IV-A3	IV-A3	8
water	ERR13763433	ERR13763433_61954	CRISPR_array	Unknown	V-F1	0.516
